# Catabolism of extracellular glutathione is a driver of metastasis formation

**DOI:** 10.64898/2026.10.12.757337

**Authors:** Felix C. E. Vogel, Florian Röhrig, Danny Schilling, Adriano B. Chaves-Filho, Greta Mattavelli, Maximilian Krämer, Julie Haenlin, Alina M. Winkelkotte, Valentine Fournier, Kamal M. Al-Shami, Hannah Rohdjeß, Philipp Pöller, Tanja Poth, Christoph Stange, Bernhard Küster, Lukas Wagener, Verena Thewes, Andreas Schneeweiss, Peter Lichter, Lisa Schlicker, Marteinn T. Snaebjornsson, Angela Riedel, Almut Schulze

## Abstract

Metastasizing cancer cells require metabolic plasticity to adapt to the microenvironment of the target organ. Analyzing metabolites in interstitial fluids, we found that the liver microenvironment is devoid of cystine but contains high concentrations of glutathione (GSH). Detailed mechanistic analysis revealed that cancer cells degrade extracellular GSH utilizing γ-glutamyl-transferase (GGT) activity for provision of cysteine to support proliferation and prevent ferroptosis under cystine-free conditions. This was independent of system Xc^-^ but required activity of glutamate-cysteine ligase (GCLC). GGT1 expression was associated with poor survival and upregulated in liver metastases of human breast cancer patients. Overexpression of Ggt1 in murine breast cancer cells enhanced their capacity for liver colonization and promoted lung metastases after orthotopic implantation. This identifies extracellular GSH catabolism as driver of metastasis that supports proliferation and oxidative stress resistance in metabolically challenging microenvironments.
