## Supplementary material for "Catabolism of extracellular glutathione is a driver of metastasis formation": Vogel et al_Table S1_patient information

### Sheet: Sheet
Sample name	Tissue topology	Pretreated	Subtype	Prior Therapy
K26K-6VH7FC-M11-Q1	LIVER	yes	TNBC	Sacituzumab-Govitecan
K26K-9GP25E-M22-Q1	LUNG	yes	HRpos_HER2neg	Letrozol, Abemaciclib
K26K-3VE2MU-M11-Q1	LIVER	yes	TNBC	Sacituzumab Govitecan
K26K-9DVYMW-M21-Q1	LIVER	yes	HRpos_HER2neg	Gedatolisib, Fulvestrant, Palbociclib
K26K-4GF7MY-T11-Q1	BREAST	yes	HRpos_HER2neg	Letrozol, Abemaciclib
K26K-G89MJC-M11-Q1	LIVER	yes	HRpos_HER2neg	Letrozol
K26K-ZJTX5W-M12-Q1	LIVER	yes	HRpos_HER2neg	Capecitabin + Bevacizumab
K26K-M64QLU-M23-Q1	LIVER	yes	HRpos_HER2neg	Everolimus, Exemestan
K26K-XXKAUD-T12-Q1	BREAST	yes	TNBC	Sacituzumab Govitecan
K26K-HQ88ZT-M21-Q1	LIVER	yes	HRpos_HER2neg	Capivasertib, Fulvestrant
K26K-3M1L28-M11-Q1	LIVER	yes	HRpos_HER2neg	Letrozol
K26K-K6UAUG-M21-Q1	LIVER	yes	HRpos_HER2neg	Capecitabin, Pembrolizumab
K26K-QHXP8F-M12-Q1	LIVER	yes	HRpos_HER2neg	Letrozol, Palbociclib
K26K-AJETBY-M12-Q1	LIVER	yes	HRpos_HER2neg	Fulvestrant, Ribociclib
K26K-6CQ3E7-M11-Q1	LIVER	yes	HRpos_HER2neg	Capivasertib, Fulvestrant
K26K-CDY5WK-M12-Q1	LIVER	yes	HRpos_HER2neg	Trastuzumab, Pertuzumab, Letrozol
K26K-D7RWMK-T11-Q1	BREAST	no	HRpos_HER2pos	-
K26K-18N8XX-M11-Q1	LIVER	yes	HRpos_HER2neg	Letrozol, Abemaciclib
K26K-KVATCU-M11-Q1	LIVER	yes	HRpos_HER2neg	nab-Paclitaxel
K26K-2MDWGW-M11-Q1	LIVER	yes	TNBC	Olaparib
K26K-CU68PJ-M12-Q1	LIVER	yes	TNBC	Trastuzumab-Deruxtecan
K26K-VM998R-M12-Q1	LIVER	no	HRpos_HER2pos	-
K26K-49JAYE-M12-Q1	LIVER	yes	HRpos_HER2neg	Olaparib
K26K-L9VFYV-M12-Q1	LIVER	yes	HRpos_HER2neg	Capecitabin
K26K-VQYWVY-M13-Q1	LIVER	yes	HRpos_HER2neg	Tamoxifen
K26K-4VGSUW-M11-Q1	LIVER	yes	HRpos_HER2neg	Fulvestrant, Ribociclib
K26K-DRLREE-M11-Q1	LIVER	yes	HRpos_HER2neg	Carboplatin, Paclitaxel, Pembrolizumab
K26K-JJERC1-M11-Q1	LIVER	yes	HRpos_HER2neg	Letrozol, Palbociclib
K26K-XNAQJ3-M14-Q1	LIVER	yes	HRpos_HER2neg	Trastuzumab-Deruxtecan
A26K-NM2AUB-T23-Q1	BREAST	yes	TNBC	Carboplatin, Paclitaxel, Pembrolizumab
K26K-XBFHQ2-M21-Q1	LIVER	yes	HRpos_HER2neg	Elacestrant
K26K-4XVCME-M21-Q1	LIVER	yes	HRpos_HER2neg	Letrozol, Abemaciclib
K26K-AKQTJ4-M12-P1	LIVER	yes	HRpos_HER2neg	Letrozol, Ribociclib
K26K-9HC2UR-M11-Q1	LIVER	yes	HRpos_HER2pos	Trastuzumab, Pertuzumab, Letrozol
K26K-2N34MS-M12-Q1	LUNG	yes	TNBC	Carboplatin, Paclitaxel
K26K-DJ3HQD-M12-Q1	LIVER	yes	HRpos_HER2neg	Tamoxifen
K26K-B1XR5S-M11-Q1	LIVER	yes	HRpos_HER2neg	Fulvestrant, Ribociclib
K26K-AFAHUU-M14-Q1	LIVER	yes	HRpos_HER2neg	Letrozol, Palbociclib
K26K-YJ9GCJ-T12-Q1	BREAST	yes	HRpos_HER2neg	Trastuzumab Deruxtecan
K26K-G4JX3M-M11-Q1	LIVER	yes	HRpos_HER2neg	Letrozol, Abemaciclib
K26K-UFZWVB-M12-Q1	LIVER	yes	HRpos_HER2neg	Letrozol, Palbociclib
K26K-2ALFPG-M21-Q1	LIVER	yes	HRpos_HER2neg	Fulvestrant, Everolimus
K26K-8SNWXL-M21-Q1	LUNG	yes	HRpos_HER2neg	Capecitabin
K26K-64L5U1-M21-Q1	LIVER	yes	HRpos_HER2neg	Trastuzumab Deruxtecan
K26K-FFERGY-M11-Q1	LIVER	yes	TNBC	Carboplatin, Paclitaxel, Pembrolizumab
K26K-MMXGSX-M32-Q1	LIVER	yes	HRpos_HER2neg	Trastuzumab Deruxtecan
K26K-XMAG5C-M12-Q1	LUNG	yes	TNBC	Sacituzumab Govitecan
K26K-L45Y7Y-M11-Q1	LIVER	yes	HRpos_HER2neg	Trastuzumab Deruxtecan
K26K-C6CD3Y-M11-Q1	LIVER	yes	HRpos_HER2neg	Letrozol, Abemaciclib
K26K-UYPA78-M12-Q1	LIVER	yes	HRpos_HER2neg	Capecitabin
K26K-ME6J6U-M11-Q1	LIVER	yes	TNBC	Bevacizumab, Capecitabin
K26K-626NYZ-M11-Q1	LIVER	yes	HRpos_HER2neg	Sacituzumab Govitecan
K26K-XTJ7Y9-T11-Q1	BREAST	yes	HRpos_HER2neg	Letrozol
K26K-MSWYW3-M11-Q1	LIVER	yes	HRpos_HER2neg	Fulvestrant, Abemaciclib
K26K-EVKX8K-T12-Q1	BREAST	yes	TNBC	Sacituzumab-Govitecan
K26K-94HJNH-M11-Q1	LUNG	yes	HRpos_HER2pos	Letrozol
K26K-BF65Q6-M11-Q1	BREAST	yes	TNBC	Pembrolizumab
K26K-9L1Y67-M11-Q1	LIVER	yes	HRpos_HER2neg	Anastrozol
K26K-UWLWTK-T12-Q1	BREAST	yes	TNBC	Olaparib
K26K-DAQMBA-M11-Q1	BREAST	yes	TNBC	Paclitaxel, Pembrolizumab
K26K-P4CX71-M11-Q1	LIVER	yes	HRpos_HER2neg	Anastrozol
K26K-L8XPSZ-M11-Q1	LIVER	no	HRpos_HER2neg	-
A26K-5SXQR3-T24-Q1	BREAST	yes	HRneg_HER2pos	Docetaxel, Carboplatin, Trastuzumab, Pembrolizumab
A26K-NBD9LE-T22-Q1	BREAST	yes	TNBC	Paclitaxel, Carboplatin, Pembrolizumab, Epirubicin
K26K-V8L9BM-M12-Q1	LIVER	yes	HRpos_HER2neg	Capivasertib, Fulvestrant
K26K-4HZ171-M13-Q1	LIVER	yes	TNBC	Sacituzumab-Govitecan
K26K-79DY8J-M11-P1	LUNG	no	HRpos_HER2neg	-
K26K-8MY2XR-M21-Q1	LIVER	yes	HRpos_HER2neg	Fulvestrant, Ribociclib
K26K-D7V6HC-T11-Q1	BREAST	yes	HRpos_HER2neg	Letrozol, Palbociclib
K26K-V3PAGQ-M11-Q1	LIVER
K26K-KUNL2W-M22-Q1	LIVER	yes	HRpos_HER2neg	Elacestrant
K26K-WVMDQM-M11-Q1	LIVER	yes	HRpos_HER2neg	Letrozol
K26K-ER3MP5-M11-Q1	LIVER	yes	HRpos_HER2neg	Ribociclib, Fulvestrant
K26K-7BQYTL-M21-Q1	LIVER	yes	TNBC	Gemcitabin, Carboplatin
K26K-BKWV8G-T11-Q1	BREAST	no	HRpos_HER2neg	-
K26K-RJ9KY8-M11-Q1	LUNG	yes	HRpos_HER2neg	Paclitaxel, Pembrolizumab
K26K-UTHXYT-T12-Q1	BREAST	yes	TNBC	Paclitaxel, Pembrolizumab
K26K-XBSCRQ-T11-Q1	BREAST	yes	HRpos_HER2neg	Letrozol, Abemaciclib
K26K-T89Y8P-T11-Q1	BREAST	no	HRpos_HER2neg	-
K26K-SM3SDD-M12-Q1	LUNG	no	HRpos_HER2pos	-
K26K-LAHTBA-T11-Q1	BREAST	yes	HRpos_HER2neg	Letrozol, Ribociclib
K26K-84BAN3-T11-Q1	BREAST	yes	HRpos_HER2neg	Eribulin
A26K-5SXQR3-T11-Q1	BREAST	no	HRneg_HER2pos	-
A26K-JHRA29-T12-Q1	BREAST	no	HRpos_HER2neg	-
K26K-5QQNGF-M41-Q1	LIVER	yes	HRpos_HER2neg	Letrozol, Palbociclib
K26K-EPJFEF-T11-Q1	BREAST	no	HRpos_HER2neg	-
K26K-FEVN2M-M11-Q1	LUNG	yes	TNBC	nab-Paclitaxel, Carboplatin
K26K-VHG6BL-T11-Q1	BREAST	yes	TNBC	Paclitaxel, Pembrolizumab, Carboplatin, Epirubicin
A26K-9TET1N-T21-Q1	BREAST	yes	TNBC	Vinorelbin, Capecitabine
K26K-6GEYS6-M21-Q1	LIVER	yes	TNBC	Olaparib
K26K-W61WUT-M11-Q1	BRAIN	yes	TNBC	T-DM1
A26K-9TET1N-T11-Q1	BREAST	no	TNBC	-
A26K-ADUQXR-T11-Q1	BREAST	no	TNBC	-
K26K-W13FSS-T11-Q1	BREAST	yes	HRpos_HER2pos	Paclitaxel, Trastuzumab, Pertuzumab
A26K-ADUQXR-T22	BREAST	yes	TNBC	nab-Paclitaxel, Carboplatin, ddEpirubicin
K26K-8DNE6X-T11-Q1	BREAST	no	HRneg_HER2pos	-
K26K-VFCNAH-T11-Q1	BREAST	yes	TNBC	Capecitabine
K26K-BZEUFF-M11-Q1	BRAIN	yes	HRpos_HER2neg	Ribociclib, Letrozol
K26K-YRU28Z-M22-Q1	LIVER	yes	HRpos_HER2neg	Sacituzumab-Govitecan
A26K-HS3BDB-T14-Q1	BREAST	yes	TNBC	nab-Paclitaxel, Carboplatin
K26K-T8Z81T-T11-Q1	BREAST	yes	TNBC	nab-Paclitaxel, Pembrolizumab
K26K-5KJWGU-T13-Q1	BREAST	yes	TNBC	nab-Paclitaxel, Carboplatin
K26K-L9SSK5-M12-Q1	LIVER	yes	TNBC	Sacituzumab-Govitecan
K26K-2DM9CB-T11-Q1	LIVER	no	HRpos_HER2neg	-
K26K-6Y7A47-T42-Q1	BREAST	yes	TNBC	Sacituzumab-Govitecan
K26K-3STYTF-T11	BREAST	yes	HRpos_HER2neg	Letrozol, Abemaciclib
K26K-6QTBCL-M11-Q1	LIVER	yes	HRpos_HER2neg	Capecitabin + Bevacizumab
