## Supplementary material for "Catabolism of extracellular glutathione is a driver of metastasis formation": Vogel et al_Data S1

Metabolite	IF_Liver_02	IF_Liver_03	IF_Liver_04	IF_Liver_05	IF_Liver_06	IF_Liver_07	IF_Liver_09	IF_Liver_10	IF_Liver_11	IF_Liver_12	IF_Lung_02	IF_Lung_03	IF_Lung_04	IF_Lung_05	IF_Lung_06	IF_Lung_07	IF_Lung_09	IF_Lung_10	IF_Lung_11	IF_Lung_12	IF_Plasma_02	IF_Plasma_03	IF_Plasma_04	IF_Plasma_05	IF_Plasma_06	IF_Plasma_07	IF_Plasma_09	IF_Plasma_10	IF_Plasma_11	IF_Plasma_12
Group	LiverIF	LiverIF	LiverIF	LiverIF	LiverIF	LiverIF	LiverIF	LiverIF	LiverIF	LiverIF	LungIF	LungIF	LungIF	LungIF	LungIF	LungIF	LungIF	LungIF	LungIF	LungIF	Plasma	Plasma	Plasma	Plasma	Plasma	Plasma	Plasma	Plasma	Plasma	Plasma
2-Hydroxybutyrate	43.63	352.42	119.87	177.45	41.84	273.34	304.30	243.13	187.91	242.96	113.65	87.67	182.37	182.43	106.85	102.09	77.25	53.98	119.22	64.10	6.37	15.55	15.92	18.55	40.63	34.93	11.20	18.20	14.45	5.99
3-Hydroxybutyrate	816.63	572.75	1151.22	1280.87	334.26	692.90	822.26	1586.11	5758.78	1546.63	1552.82	593.66	1017.73	483.73	434.52	1083.13	663.41	1054.95	2047.08	363.21	392.67	1414.83	440.34	482.74	1594.98	327.80	232.44	858.97	1114.77	384.00
a-Aminobutyrate	310.26	371.14	267.46	428.30	410.87	405.38	692.65	355.69	499.08	647.36	45.13	40.45	34.06	43.55	45.20	57.36	72.47	63.05	64.59	77.89	85.42	132.60	47.69	78.27	125.23	79.92	80.15	84.21	91.54	80.22
Acetylglycine	4.65	3.40	5.12	5.67	5.18	3.52	20.35	19.98	27.97	20.22	1.28	1.14	2.80	2.15	1.59	1.18	2.18	2.10	5.05	2.09	4.90	9.53	6.43	5.08	10.07	5.06	4.28	9.38	11.73	4.71
Alanine	1793.29	4860.59	3098.53	4224.52	1274.74	3633.14	8413.10	2765.76	2434.99	4673.13	715.73	953.11	724.97	674.54	585.53	1198.23	1121.27	1361.15	1028.77	863.80	519.99	1957.09	396.75	1120.40	2773.78	1687.03	481.47	385.42	885.07	673.73
Arginine	15.56	21.70	1.10	3.10	2.08	1.05	3.26	5.99	4.78	2.06	7.41	13.21	12.64	47.25	37.84	131.16	367.59	279.03	197.30	297.42	83.58	172.97	117.04	172.02	197.81	233.91	216.42	148.86	187.83	169.38
Asparagine	49.47	94.05	80.38	56.12	65.43	73.90	90.76	122.15	121.57	94.39	62.96	66.90	57.43	72.41	77.13	79.07	90.26	61.44	75.10	103.09	31.58	29.71	22.63	43.21	32.17	26.29	56.83	33.75	62.07	65.45
Aspartate	29.77	51.18	56.53	24.84	45.40	35.62	59.94	29.47	26.06	26.09	86.48	93.10	79.39	97.97	96.17	135.86	189.87	115.12	170.68	162.96	9.93	26.19	11.87	10.42	19.90	13.87	11.90	5.76	12.21	5.20
Betaine	386.49	346.54	395.99	312.44	769.07	463.59	615.39	416.53	573.28	538.81	161.32	141.06	146.74	139.45	145.49	180.02	284.70	210.88	243.64	247.65	127.45	174.13	111.04	134.07	170.70	149.14	176.14	145.86	161.11	143.33
Carnitine	35.41	41.53	47.87	41.17	66.63	48.82	45.51	54.23	42.83	43.02	68.56	67.78	74.21	77.48	66.82	90.74	112.48	98.40	117.10	109.03	19.45	29.62	27.19	28.01	29.65	29.82	28.80	31.03	31.93	27.10
Choline	62.61	78.35	112.32	60.30	62.28	90.17	125.51	101.55	131.38	131.66	104.31	127.26	97.26	171.34	182.87	214.66	273.63	234.20	330.30	315.92	9.95	20.69	6.62	12.55	18.21	15.52	9.81	9.91	13.76	11.50
Citrate	818.58	486.70	559.83	1551.24	356.16	446.84	521.51	3714.68	2066.67	3209.45	617.62	656.22	1037.44	1066.71	690.43	524.61	1690.21	2201.37	2640.97	2606.70	1072.94	5948.99	500.09	2337.43	7792.15	7540.57	372.54	711.90	1071.83	473.74
Citrulline	19.69	36.08	14.32	30.48	13.88	24.52	14.13	26.97	11.38	11.52	31.50	31.85	33.45	53.64	57.93	56.52	55.01	60.20	57.21	58.94	19.76	14.62	27.82	36.76	6.94	19.89	25.29	22.05	32.78	36.44
Creatine	194.62	428.75	226.77	325.05	670.46	396.90	379.50	302.38	445.77	390.67	338.13	360.28	353.74	393.95	356.84	466.68	453.32	481.00	417.45	511.86	208.20	396.77	203.21	358.50	498.97	534.26	335.55	212.27	375.78	419.23
Creatinine	17.56	27.38	19.76	22.49	47.03	31.82	32.27	24.31	43.39	42.44	8.16	14.06	12.91	13.36	20.20	12.08	12.13	11.52	27.20	25.28	31.34	45.90	23.30	31.13	41.88	36.51	39.12	29.35	41.98	41.73
Cystine	0.00	0.00	0.00	0.00	0.00	0.00	0.00	0.00	0.00	0.00	0.00	2.99	4.77	10.10	5.29	6.09	24.98	82.89	32.03	40.08	6.70	11.88	10.21	22.85	82.65	70.62	22.01	32.94	46.77	37.48
Glucose	28480.97	40196.35	36109.16	39914.82	34323.59	42594.33	33267.54	52437.72	47937.95	57963.08	6663.21	4996.78	6059.34	4110.96	5348.08	5586.12	4232.66	6138.60	4202.99	4186.21	15918.19	19756.15	19918.34	10917.21	25800.86	15333.20	9595.75	11555.32	11821.79	10887.09
Glutamate	180.88	188.63	329.03	234.31	395.47	212.08	598.08	384.63	401.95	335.16	176.22	111.33	160.56	243.33	156.97	201.91	471.42	338.54	413.60	382.14	9.05	43.14	8.83	28.71	69.03	45.26	24.15	11.16	29.42	33.42
Glutamine	3010.71	1320.02	2159.41	2026.97	1952.39	2123.30	3609.94	3170.46	2544.81	2828.84	434.98	381.22	593.22	927.29	403.88	NA	NA	NA	NA	NA	295.12	262.68	377.22	833.01	339.66	559.27	366.07	452.43	465.96	317.87
Glycine	762.02	821.90	1025.78	596.23	5359.67	1395.39	1202.36	1584.30	794.98	1176.19	672.91	1598.41	712.75	1208.41	1551.88	864.78	1000.94	678.41	1088.53	970.47	90.52	132.45	149.41	242.22	368.32	211.29	143.72	158.46	212.83	229.45
GSH	477.71	250.04	275.14	203.61	73.59	580.64	797.36	659.83	589.34	608.09	1.22	2.07	0.50	4.92	4.38	5.10	7.95	4.87	4.63	2.56	17.70	112.71	28.92	4.95	162.68	108.80	14.58	17.37	80.14	77.34
Histidine	229.22	337.24	460.60	275.85	333.96	766.49	877.38	1166.35	661.49	964.57	39.40	39.15	21.47	52.08	70.52	98.30	97.17	126.22	93.13	104.96	370.41	725.59	161.14	164.56	827.94	378.50	162.94	148.46	119.41	103.37
Hydroxyproline	58.19	89.70	120.01	58.00	22.31	92.11	194.52	126.07	60.69	161.18	263.15	177.34	339.47	141.50	138.49	229.64	81.50	78.06	155.39	102.84	66.73	114.05	59.26	53.72	121.49	287.29	49.62	34.79	79.23	75.66
myo-Inositol	202.51	205.54	288.29	229.80	132.08	223.76	219.85	298.24	212.92	305.31	391.52	522.72	387.09	656.50	642.19	589.62	510.00	486.64	496.96	540.49	65.42	31.74	48.73	74.69	29.81	63.00	73.55	47.99	48.96	83.66
Isoleucine	77.30	194.14	305.46	290.78	125.08	337.25	271.64	567.09	474.37	415.44	30.98	31.66	28.27	29.60	26.03	45.02	59.29	99.51	74.87	70.80	49.58	149.95	62.57	79.25	124.39	97.46	123.38	145.14	133.59	107.11
Lactate	13566.05	30164.30	26562.96	20160.68	32293.88	42062.16	54319.96	32288.52	43350.08	57226.77	4860.91	3801.39	NA	3946.00	4073.75	4308.15	5915.06	8415.14	4973.54	7732.74	3613.31	5544.56	2556.63	6280.52	4007.75	8168.77	7704.07	8796.19	5934.28	7390.60
Leucine	112.91	419.79	369.13	493.92	249.92	596.13	612.23	867.03	663.91	693.11	46.87	52.37	45.23	52.08	47.74	80.94	131.89	155.65	129.69	105.32	62.51	231.27	98.23	113.88	178.08	121.68	215.78	206.98	195.21	195.36
Lysine	529.83	772.90	858.66	703.80	601.09	748.61	828.31	1136.47	1031.61	958.52	180.43	272.01	193.57	326.63	330.25	311.49	521.90	565.13	497.02	614.37	315.78	439.14	529.64	581.84	1047.47	814.18	703.35	655.14	612.82	552.89
Malonate	5.01	5.41	9.00	9.32	26.20	11.23	6.28	8.67	4.60	6.63	6.34	5.30	8.23	4.15	5.52	3.89	7.77	7.17	8.32	5.40	3.75	3.75	5.16	3.25	3.70	3.43	3.62	4.51	3.59	3.30
Methionine	130.38	284.61	172.55	233.62	42.37	434.26	656.70	605.56	272.63	654.01	8.63	10.04	17.94	31.83	47.94	80.73	175.47	103.09	117.89	110.59	81.07	528.51	133.73	221.00	725.51	351.50	522.41	294.71	248.59	448.75
Niacinamide	128.31	234.17	202.62	104.37	190.47	197.31	229.66	208.69	209.91	241.85	24.69	25.27	14.40	19.97	26.02	23.80	31.34	32.00	27.02	20.79	7.94	13.06	7.33	8.22	8.51	16.13	9.89	9.59	12.51	10.41
Ornithine	71.93	104.39	122.11	73.05	34.87	133.64	673.21	460.97	344.38	489.75	102.52	141.80	84.41	101.96	113.36	79.28	97.42	75.48	82.48	126.20	57.38	160.37	76.00	121.98	341.10	321.69	214.83	116.06	133.36	183.08
p-Aminobenzoate	2.66	3.56	3.47	7.70	3.65	4.78	2.92	3.73	2.97	3.77	3.34	1.17	2.14	3.24	3.08	2.20	3.16	5.97	3.33	3.56	15.62	6.89	11.97	11.69	9.42	8.94	15.65	13.81	22.35	12.36
Pantothenate	0.28	0.40	0.52	0.53	0.21	0.67	0.69	0.65	1.16	0.81	0.39	1.17	0.45	0.55	1.50	0.43	0.80	0.94	1.07	1.23	0.27	0.55	0.12	0.34	0.51	0.35	0.29	0.23	0.41	0.50
Phenylalanine	59.05	69.52	61.63	70.37	29.31	72.03	141.55	223.46	279.49	202.54	11.01	14.47	14.47	15.24	15.03	28.73	50.25	52.78	39.21	56.50	30.78	89.16	34.82	64.00	96.27	75.02	187.02	183.74	166.74	176.90
Proline	93.42	196.06	115.63	115.25	134.29	126.23	224.08	197.68	188.71	177.47	80.24	117.50	52.52	85.06	91.13	122.34	195.92	97.04	118.50	162.50	92.38	238.07	76.94	140.79	180.85	164.65	245.86	118.07	151.62	193.89
Pyridoxine	0.09	0.15	0.15	0.17	0.33	0.12	0.14	0.21	0.48	0.08	0.10	0.08	0.13	0.11	0.12	0.04	0.04	0.08	0.05	0.04	0.50	0.36	0.33	0.52	0.51	0.36	0.13	0.18	0.29	0.16
Pyruvate	195.51	178.72	390.30	333.29	202.75	644.48	2126.25	2184.88	6109.32	12492.95	272.88	175.83	201.40	63.38	60.78	420.38	184.08	199.72	101.36	99.15	1104.61	2051.21	865.08	755.67	1673.90	1112.40	1407.88	918.30	471.93	1172.65
Serine	247.76	90.30	221.46	164.60	61.33	146.18	80.30	275.11	166.29	157.11	308.43	255.16	255.83	325.11	290.15	311.52	294.40	203.69	375.39	374.73	116.65	92.94	104.17	180.21	93.68	97.53	270.63	161.13	273.34	352.90
Succinate	25.69	18.89	14.41	68.76	119.99	57.01	49.44	60.99	59.72	71.02	20.40	20.76	19.18	17.73	18.66	17.14	23.77	27.32	23.84	20.84	25.10	34.09	14.19	14.57	18.47	12.99	13.70	19.56	16.37	12.45
Taurine	5775.90	5642.26	6136.42	4634.38	6420.48	6300.90	7810.82	8058.82	9013.49	8997.39	1892.51	2316.17	1980.63	2356.67	2517.64	2900.66	3657.94	3368.50	4160.77	4144.34	641.31	1101.50	454.23	1247.48	1632.28	1826.26	944.48	595.49	1205.42	1199.61
Thiamine	1.79	5.45	6.27	2.17	2.85	4.55	8.38	4.62	3.94	4.27	0.02	0.01	0.01	0.01	0.01	0.02	0.05	0.08	0.05	0.05	0.14	0.42	0.12	0.24	0.38	0.31	0.23	0.25	0.33	0.15
Threonine	69.83	95.12	106.93	114.26	86.87	109.05	122.83	121.96	91.20	83.69	20.81	20.40	28.98	50.45	31.74	34.83	131.79	57.20	135.53	115.17	15.98	55.62	24.57	62.67	237.81	89.97	42.04	23.63	33.61	41.12
Tryptophan	0.00	48.90	39.18	111.31	2.82	54.02	107.32	168.46	202.29	239.25	0.00	0.00	0.00	0.00	0.00	0.00	41.30	0.00	0.00	0.00	0.00	42.28	1.26	10.73	34.52	25.17	25.37	6.72	17.85	30.57
Tyrosine	55.72	204.64	88.06	123.49	53.83	151.57	121.91	222.71	229.37	199.58	429.76	690.45	273.80	789.81	648.22	423.22	215.08	245.73	301.75	272.09	27.41	133.79	15.24	20.05	127.50	42.44	79.10	49.24	89.38	93.07
Uric acid	102.73	364.03	210.63	252.04	339.35	142.22	107.61	231.70	97.97	239.00	56.60	87.85	77.64	129.22	102.65	162.05	166.89	162.98	176.54	166.00	32.03	537.89	11.31	33.85	95.47	38.37	5.02	44.87	18.28	11.55
Valine	88.44	149.99	399.09	205.48	190.17	497.72	239.50	366.56	382.58	289.22	92.58	95.31	90.15	99.20	69.72	111.87	145.30	194.74	169.87	144.47	138.43	460.07	139.80	150.68	291.72	218.86	312.27	264.37	262.46	237.08
